# A Ligand-Centered Framework for γδ T Cell Activation in Colorectal Cancer Revealed by Single-Cell and Transformer-Based Perturbation

**DOI:** 10.1101/2025.06.16.660020

**Authors:** Ran Ran, Douglas K. Brubaker

## Abstract

Understanding the activation mechanisms of γδ T cells in colorectal cancer (CRC) is critical for harnessing their therapeutic potential. Here, using an atlas of human CRC-infiltrating γδ T cells that we built by integrating multiple single-cell RNA-seq datasets, we developed a γδ T cell-refined ligand inference pipeline by combining differential gene expression, gene regulatory network prediction, ligand inference, and in silico perturbation analysis. This approach identified IL-15 and TNFSF9 (4-1BBL) as candidate ligands promoting γδ T cell effector function, and highlighted NCR2 and KLRC3 (NKG2E), whose in silico overexpression was associated with γδ T cell activation. Ligand enrichment analyses further indicated that monocytes and dendritic cells are key contributors to γδ T cell activation within the tumor microenvironment. Together, our results offer a systems-level view of the signaling and transcriptional programs governing γδ T cell phenotypes in CRC and provide a foundation for γδ T cell-based immunotherapies with enhanced antitumor function.
