## Supplemental Table 2 for "A Ligand-Centered Framework for γδ T Cell Activation in Colorectal Cancer Revealed by Single-Cell and Transformer-Based Perturbation"

	log2fold	pval_adj
NKG7	1.5291993618011475	1.5033417673893883e-297
GZMH	2.4858593940734863	1.0276773203525702e-246
GNLY	1.9169903993606567	8.208667263602752e-203
GZMB	1.5276663303375244	2.5696485729449883e-186
CCL4	1.7081445455551147	2.041341152862152e-151
CST7	1.1458241939544678	1.6709502416546045e-141
PRF1	1.419756531715393	1.6511712849094688e-125
S100A4	1.0453382730484009	3.070808237602435e-115
EMP3	1.5481265783309937	9.00929754572811e-102
ANXA1	1.467276930809021	2.560614189498588e-99
KLF2	2.366137981414795	3.7050821927677647e-97
FGFBP2	2.7992138862609863	1.9817000592815655e-85
ITGB2	1.726894497871399	7.571517467935667e-80
FCGR3A	2.760593891143799	1.5894374091330145e-78
IFNG	2.0268073081970215	3.845569531793396e-76
CCL3	2.228827953338623	5.987129798312195e-68
HLA-DRB1	1.2655705213546753	4.416782702669624e-59
EFHD2	1.4885696172714233	3.5545318682031373e-48
APOBEC3G	1.092708945274353	1.2919421562561087e-42
C12orf75	1.2102257013320923	3.9178708812036805e-39
PLEK	2.028428316116333	9.835693705165123e-37
ARL4C	1.060433268547058	1.6540653961612735e-36
DNAJB1	1.0386980772018433	3.5607370067400606e-36
AHNAK	1.2469992637634277	4.43638746379524e-31
ITGB1	1.369886875152588	2.2070998853360938e-30
CCL4L2	1.416007399559021	4.082902570039874e-28
RHOB	1.1768289804458618	1.1544121841514859e-25
PLAC8	1.504513144493103	3.7907105649941993e-22
XBP1	1.0079749822616577	5.200356672740212e-22
CACYBP	1.0243562459945679	6.142252991245521e-22
CMC1	1.0175913572311401	1.9126452121058718e-15
KLRF1	2.136039972305298	2.7296049460341106e-15
SPON2	1.242902159690857	7.348827907279971e-15
TPST2	1.043178677558899	9.697815502020189e-15
SAMD3	1.207363486289978	3.802220098531824e-14
ADRB2	1.7987723350524902	6.800943006655802e-14
S1PR5	2.2628860473632812	7.618691980844849e-14
PRSS23	2.7702457904815674	1.1957150342465206e-13
CX3CR1	3.0940330028533936	1.879541470545516e-13
UPP1	1.0283480882644653	7.778010992570958e-13
BHLHE40	1.0613079071044922	7.41514747166436e-12
ZFAND2A	1.369936227798462	9.529849302661745e-12
LYST	1.1155476570129395	1.1005007658001707e-11
NEU1	1.0330020189285278	4.072116547112089e-11
HLA-DQA1	1.2558625936508179	1.6472137191284155e-10
LINC00861	1.6153690814971924	3.684751425282559e-10
BATF	1.014399766921997	7.949952853556092e-10
TBX21	1.0448269844055176	9.599249026179822e-10
KLRG1	1.0013654232025146	1.3460159309794858e-09
ZNF683	1.091199278831482	5.2812813169731355e-09
CD300A	1.7823837995529175	9.509106923129684e-09
TOB1	1.0232343673706055	9.53431552531067e-09
ADGRG1	1.0548911094665527	1.5732878439781882e-08
TNF	1.2956041097640991	1.6402433242380552e-08
LAIR2	2.0753965377807617	2.0550123926013487e-08
EOMES	1.6815730333328247	3.655254672100476e-08
RIPOR2	1.0618408918380737	9.42409603416148e-08
LMNA	1.0577839612960815	1.1344454088505662e-07
FCRL6	1.204885482788086	2.1545172816695534e-07
C1orf21	1.2686563730239868	2.621792824088115e-07
OASL	1.455262541770935	3.68480371796577e-07
TTC38	1.2053853273391724	8.098518378075892e-07
HSPA6	1.2138972282409668	8.401754841026595e-07
BAG3	1.287419319152832	9.818888037364327e-07
FKBP4	1.1093177795410156	1.5128447607520173e-06
F2R	1.2797636985778809	3.5749810651957166e-06
TGFBR3	1.77638840675354	4.624330643375538e-06
KLF3	1.4998387098312378	6.215887288636592e-06
BPGM	1.665955662727356	9.523060704058849e-06
MTRNR2L12	1.0259597301483154	1.029172170510097e-05
SLC15A4	1.6906472444534302	4.285699279596133e-05
CEP78	1.413953423500061	7.510873341783395e-05
KIR3DL1	2.0937085151672363	8.139809717770673e-05
IER3	1.0275187492370605	0.0001569719828542121
FGR	1.3028545379638672	0.00021064077836440784
RASA3	1.2959405183792114	0.0002955701355360283
PTPRE	1.032618761062622	0.0003576180032680916
PXN	1.334776520729065	0.00046261486193787977
DNAJA4	1.1817800998687744	0.0004719018170234775
LPCAT1	1.1553295850753784	0.0005659475846317302
SH3BP5	1.0121880769729614	0.0006916304207713132
TMEM173	1.0281120538711548	0.0011527211939388912
GK5	1.4065628051757812	0.0013083995655819192
PATL2	1.220882534980774	0.001955225851992028
SERPINH1	1.572598934173584	0.005129897139380589
GTF3C1	1.0871367454528809	0.006107590245785923
KIR2DL3	1.7512034177780151	0.006953554120085232
STX11	1.1348739862442017	0.009517237340661676
DTHD1	1.2162015438079834	0.01538845924843536
CTLA4	1.1258355379104614	0.02165383990283636
SSBP3	1.5314897298812866	0.024150874879198755
TNFSF9	1.0956612825393677	0.025041669858313045
ITGA5	1.562895655632019	0.029764052604917768
P2RY8	1.0416810512542725	0.03079707119933741
PTGDS	2.3016905784606934	0.033405166232310705
KIR2DL1	2.2502219676971436	0.03380342279095111
THEMIS2	1.6830623149871826	0.03384311009134862
LILRB1	1.4231477975845337	0.041647129581848956
MAF	1.3107914924621582	0.04393638601730465
IGFBP7	1.930746078491211	0.044350807419996405
S1PR1	1.4125443696975708	0.045116013430487434
PVT1	-1.0689955949783325	0.049265275115234625
MYO1E	-1.2609306573867798	0.044510200771029323
FES	-1.4515600204467773	0.04023255335750752
HIC1	-1.3285576105117798	0.011090782858602098
AIM1	-1.5988878011703491	0.010079603086053358
TRDV1	-1.1078733205795288	0.009795919244056196
DBN1	-1.1929078102111816	0.00910428395960731
MGAT5	-1.345223069190979	0.0076928870460828
SLC12A6	-1.3271739482879639	0.004056874529033473
CAPN12	-1.0303562879562378	0.0012107697053293605
ADAM28	-1.507007122039795	0.0007302434549914952
A1BG	-1.0141607522964478	0.0006830022458119035
ADRB1	-2.013782024383545	0.0005532961705336462
TRGV4	-1.4339631795883179	0.00020289629701820212
GPR15	-2.1383562088012695	6.049208063475712e-05
GPR82	-1.5696064233779907	1.2235548571614577e-05
PLPP1	-1.3988522291183472	1.0771017344250853e-05
ASB2	-1.5505013465881348	5.957678537870939e-06
ATP8B4	-1.287186861038208	5.3277671248473055e-06
UBASH3B	-1.2744665145874023	1.3115078423325472e-06
JAML	-1.2935234308242798	7.019666247167709e-07
RAB3GAP1	-1.1514322757720947	4.84062151460124e-07
LAYN	-1.597724437713623	3.5222917198545167e-07
CAMK4	-1.108723521232605	1.5218406683877136e-11
SIRPG	-1.2141504287719727	2.1743600030261051e-16
SCML4	-1.083221197128296	3.405063413860387e-21
SPRY1	-1.3756545782089233	9.630634691189785e-23
LDLRAD4	-1.10520339012146	1.9445854018723957e-24
KIR2DL4	-1.2555267810821533	8.510547819212216e-30
CAPG	-1.1091803312301636	1.7989254953402582e-30
CD160	-1.734932541847229	4.318089241809187e-50
ITGA1	-1.4692332744598389	1.3647218335976232e-51
TMIGD2	-1.8029720783233643	5.949396857810923e-53
IL7R	-1.5057194232940674	9.560380996343056e-55
