## Supplemental Table 4 for "A Ligand-Centered Framework for γδ T Cell Activation in Colorectal Cancer Revealed by Single-Cell and Transformer-Based Perturbation"

	log2fold	pval_adj
MT-RNR2	3.3696300983428955	8.107670798052887e-171
MT-RNR1	3.2739734649658203	1.1059101630719988e-155
ATP5E	1.9516738653182983	5.907804751520283e-137
MT-ATP6	2.0787601470947266	3.212681328923228e-125
CKLF	1.6831800937652588	1.6597781559238444e-120
MT-ND3	2.087357997894287	6.334044075575017e-120
RGS1	1.7030967473983765	6.088260875360202e-119
MT-CO3	1.8873709440231323	8.035203480303058e-116
MT-CO2	1.8569310903549194	4.592402558549866e-103
AC092580.4	2.287071943283081	4.592402558549866e-103
MT-ND4	1.7198671102523804	1.047657341246917e-99
ATP5I	1.9897843599319458	1.047657341246917e-99
MT-ND1	1.5259912014007568	9.518502589671007e-96
XIST	2.366607666015625	1.863290473869243e-95
HLA-DRA	1.8757052421569824	4.540138672127092e-95
MT-CYB	1.64179265499115	6.373806803156402e-91
COTL1	1.6300342082977295	1.7242352815016266e-88
GZMA	1.202006220817566	2.6826425962620654e-88
HMGN2	1.4558433294296265	5.940617087132677e-78
ATP5L	1.474044919013977	1.1257722536064425e-77
ENTPD1	2.262033224105835	6.959479396496479e-73
ATP5J2	1.9152626991271973	8.90853511702039e-73
MT-CO1	1.719212532043457	6.448987965626291e-69
TRDC	1.6129854917526245	4.901538950015675e-66
SEPT7	1.245437502861023	1.2883504788459571e-64
ATP5G3	1.8904738426208496	2.5636596196608423e-64
USMG5	1.6947218179702759	3.514544271730675e-64
ATP5G2	1.4194704294204712	2.98491229089439e-63
BLOC1S1	1.3625130653381348	1.0804950401081993e-61
C14orf2	1.6195199489593506	3.1496786066281295e-59
RPS21	1.133979082107544	7.496023714720188e-58
CTD-3252C9.4	1.9920244216918945	3.26905223931256e-57
MYEOV2	1.8417699337005615	1.894030047024893e-55
PTMS	1.6155152320861816	4.6542963525426714e-54
ATP5J	1.812601923942566	1.0063378213124609e-53
CD3G	1.13548743724823	1.7452534834487341e-53
ETS1	1.3076543807983398	3.5092124747930004e-53
ATP5D	1.6379467248916626	2.4727263552664916e-52
ATPIF1	1.776775598526001	9.35000737326658e-52
NEAT1	1.041548252105713	1.9265730358828234e-51
C19orf79	2.4137094020843506	2.595110980192654e-51
GNAS	1.0915910005569458	5.937815376684165e-51
PTPN22	1.3722273111343384	8.41523581431565e-51
MT-ND2	1.1834113597869873	2.643196391395178e-50
HMGN1	1.0361785888671875	8.084951482143018e-50
IDH2	1.5359991788864136	2.8808803234728333e-49
ANKRD28	1.475355625152588	3.031431357686284e-49
RPS29	1.3438149690628052	6.854859744836149e-47
RBPJ	1.4786088466644287	8.967012717020517e-47
TRGC2	1.437726378440857	1.4842990309528644e-46
RANBP1	1.5724660158157349	1.623006680992154e-45
ITGAE	1.4974479675292969	3.966383747884345e-45
GPR171	1.378511905670166	4.319559467977068e-45
STMN1	2.65765643119812	1.8165034542056227e-44
RPS27L	1.4167875051498413	9.172426828055528e-44
SET	1.0588494539260864	1.124190641797472e-43
CTLA4	2.371230125427246	1.7497751272785984e-43
IFI16	1.1610028743743896	1.7497751272785984e-43
RPL37A	1.0727734565734863	1.804591480574231e-43
RPL37	1.0955524444580078	1.9445016296729523e-42
RP11-884K10.5	2.474961519241333	2.1604133769880188e-42
CBX3	1.3065497875213623	4.2197920459277475e-42
RPLP1	1.4133975505828857	5.715131895515926e-41
C19orf43	1.3140803575515747	1.6793849631013802e-39
RUNX3	1.1165404319763184	2.330901626759948e-39
RPS24	1.0912015438079834	6.74808462915354e-39
C14orf166	1.7368948459625244	6.350336105269761e-37
ACTN4	1.2280158996582031	9.289815266508474e-37
MT2A	1.1505827903747559	1.5849104937542737e-36
DEK	1.1870341300964355	2.3525991452405812e-36
FKBP1A	1.082582950592041	1.5185251469809477e-35
SEPW1	1.7930313348770142	8.594338489222767e-35
C9orf142	1.4042493104934692	1.4045736432325482e-34
SEM1	1.170425295829773	2.6790347805819475e-34
ZNF683	1.4821014404296875	3.6142034628560496e-34
EIF2S2	1.269073486328125	4.728161504699276e-34
NDUFB1	1.2684987783432007	8.391744938377289e-34
RBX1	1.0822638273239136	1.9620668004172956e-33
LGALS3	1.2608087062835693	4.160541557361913e-33
ITGA1	1.4804192781448364	5.928056512554513e-33
PSMA4	1.2343456745147705	7.805585332692959e-33
CTSA	1.5441645383834839	8.508573818008966e-33
DDX17	1.0701289176940918	1.2153418724434916e-32
SRGAP3	2.2590091228485107	6.276708661932003e-32
H2AFV	1.1713199615478516	7.265013327296838e-32
HNRNPM	1.2106536626815796	1.0666141122563577e-31
SNRPD1	1.3973417282104492	1.3047413928742321e-31
TYMS	4.509954452514648	1.3439977154857949e-31
LDLRAD4	1.4720016717910767	2.707806780478858e-31
VMP1	1.3345826864242554	3.9959669408770185e-31
HN1	1.7915387153625488	4.717577911703304e-31
RP11-291B21.2	2.144251823425293	7.690018475270555e-31
CCND2	1.1878372430801392	4.803541088490572e-30
HLA-DRB5	1.5225508213043213	8.195681321974524e-30
ATP5B	1.623712420463562	8.236204387168295e-30
ATP5C1	1.7414942979812622	8.600347786105889e-30
PPP1R14B	1.539981722831726	2.276478744531332e-28
MRPL51	1.3785964250564575	9.180494172710252e-28
DUT	1.58439040184021	1.644211984247679e-27
MT-ND6	1.4173387289047241	2.6230999195336986e-27
C11orf31	1.6846052408218384	8.157594323085299e-27
HMGB2	1.1717215776443481	2.734127009667981e-26
ATP5G1	2.115943193435669	5.757033247214761e-26
ANXA5	1.267346739768982	5.798958996868373e-26
RPS6KA3	2.169358730316162	9.719282025043386e-26
NDUFS6	1.016824722290039	4.538635064952988e-25
MT-TP	3.902749538421631	1.148219680598256e-24
PCNA	2.143458843231201	1.679620087541527e-24
NASP	1.3690221309661865	3.2151594619946405e-24
ATP5A1	1.66619873046875	1.87339001961326e-23
SMC4	1.6293010711669922	2.271093899879202e-23
RAB27A	1.0365254878997803	2.545234987265346e-23
IKZF2	1.802398681640625	2.865793327779568e-23
C7orf73	1.806186318397522	2.879003043998279e-23
TBL1XR1	1.6982362270355225	3.7849476545439046e-23
AC002331.1	2.217395544052124	4.166396814956591e-23
ISG15	1.0418647527694702	5.041567611262493e-23
CREBZF	1.744072675704956	5.703698996115643e-23
KIR2DL4	1.3660565614700317	8.612167887773829e-23
DUSP4	1.0823626518249512	1.1484646642933903e-22
IKZF3	1.0411173105239868	4.675451042059164e-22
OXNAD1	1.2048081159591675	7.228160682765338e-22
ACP5	1.366576910018921	8.196421262736539e-22
MRPL52	1.369557499885559	1.4283722721852247e-21
STRA13	2.283674478530884	1.4283722721852247e-21
IFI6	1.5088963508605957	1.4546244369165498e-21
H2AFY	1.2884951829910278	2.6754507539841288e-21
KLRC1	1.2931557893753052	3.431657534975603e-21
ATP5H	1.6505522727966309	4.468857602439515e-21
RPL39	1.0404126644134521	5.270836352471858e-21
NDUFB3	1.1111738681793213	9.787832781152913e-21
FAM46C	2.0706589221954346	1.0949680483608287e-20
NUCKS1	1.0050326585769653	1.1200825657287209e-20
SNRPE	1.1439727544784546	1.1258214755302134e-20
HAVCR2	1.0915166139602661	1.687734527125637e-20
AP2B1	1.43524968624115	4.6200352401746906e-20
CARHSP1	1.3937609195709229	6.432483148785749e-20
CHMP4A	1.078850269317627	9.150126711901111e-20
RP11-640M9.1	2.06388521194458	1.0390179348762028e-19
NMT1	1.810605525970459	1.4036996481076649e-19
PNN	1.0769250392913818	1.6337470132034905e-19
ATP5F1	1.7476881742477417	2.576161337944677e-19
NAA38	1.0433987379074097	3.0701677828592013e-19
ZNRF1	2.3304905891418457	4.448866846422092e-19
ARPP19	1.2230005264282227	6.476494765371461e-19
AC068491.1	2.446289300918579	8.770829886461734e-19
SIVA1	1.110116720199585	1.1105110170231016e-18
KIAA1551	1.1370052099227905	1.1783795452760267e-18
FABP5	1.184726595878601	1.5905904044464016e-18
PSMD14	1.5548633337020874	1.783649724274325e-18
SEMA4D	1.1421923637390137	3.517278528137071e-18
RPA3	1.3686009645462036	4.6735247465484775e-18
SMC1A	1.56778085231781	4.922815690798071e-18
MAP2K2	1.0903494358062744	5.339910702644734e-18
TIMM8B	1.3768447637557983	6.01166755500851e-18
DNPH1	1.331419587135315	6.547812962304332e-18
CD9	1.7974985837936401	6.723694600683179e-18
LSM5	1.17648184299469	1.058760574443718e-17
RTF1	1.056591510772705	1.1407027780910147e-17
SELT	1.2991188764572144	1.2312815357641156e-17
MRPL33	1.0512140989303589	1.2312815357641156e-17
MPC2	1.113706111907959	1.317078014136521e-17
VDAC1	1.0105504989624023	1.3255111800749611e-17
RP11-347P5.1	1.6469190120697021	1.8826876485863067e-17
PRPF4B	1.1053107976913452	2.234308202687379e-17
MRPL20	1.072783350944519	4.8908669156116344e-17
ADRBK1	2.181774139404297	7.477383732132208e-17
HSPB11	1.273759365081787	7.943899890770871e-17
MRPL57	1.1449828147888184	8.162546609530707e-17
CSF1	1.563034176826477	8.494027482709106e-17
YWHAE	1.1771734952926636	9.25663819934224e-17
GSTO1	1.1565887928009033	1.4352886628714292e-16
PRMT9	1.418311595916748	2.713386474953445e-16
ATP5O	1.1608304977416992	3.051811099789616e-16
HLA-DMA	1.3394954204559326	3.489028379054826e-16
RNASEH2B	1.3732538223266602	3.8454143392583845e-16
LSM3	1.0137428045272827	4.0413179262062856e-16
RP11-329L6.2	3.029526948928833	4.2657732260970463e-16
CDV3	1.0092326402664185	5.152123430409962e-16
METAP2	1.2675597667694092	5.152695605160975e-16
MPC1	1.5912060737609863	1.0257637097670431e-15
ARID1B	1.4624409675598145	1.054085800960225e-15
C17orf62	1.8824454545974731	1.0872184774959784e-15
ANKRD11	1.0956841707229614	1.7503041853318597e-15
PLA2G16	1.1505135297775269	1.9744094893757173e-15
TBCD	1.336030125617981	2.2175723136366585e-15
PCLAF	3.90447735786438	2.9337194839162345e-15
CCDC167	1.5677787065505981	4.636903456479216e-15
BCAS4	1.6247316598892212	4.875002459857296e-15
BCL2L11	1.5533632040023804	5.33061330041078e-15
MRPL41	1.0048010349273682	5.7603253213412816e-15
MCM5	2.328273296356201	8.745631685810902e-15
HPRT1	1.332436203956604	1.0167993699692604e-14
HNRNPAB	1.0782538652420044	1.0756810518431108e-14
PTPRA	1.1748993396759033	1.491340537103631e-14
TRGC1	1.1241340637207031	1.6641473992736155e-14
SPRY1	1.3444323539733887	1.7467985782827476e-14
TMPO	1.3875631093978882	2.3067999416791337e-14
PPA1	1.0662775039672852	3.000960586834154e-14
FAM89B	1.4609607458114624	4.7665187815026584e-14
SMC3	1.2968281507492065	4.8847372018802236e-14
C20orf24	1.3669239282608032	4.925809658848957e-14
NUDT1	1.6023035049438477	5.129124807085506e-14
C19orf60	1.255430817604065	6.093886380012157e-14
CXCR6	1.354464054107666	6.329056915619622e-14
C14orf156	2.146894693374634	8.933034327212815e-14
TMEM167A	1.1882538795471191	1.277009900157454e-13
AC011753.3	2.5398919582366943	1.3313285150154076e-13
GPRIN3	1.1699934005737305	1.4317356695500507e-13
DNMT1	1.2564976215362549	1.8605617552506055e-13
CLNK	2.584746837615967	1.9259527243400156e-13
PLEKHO1	1.5408835411071777	2.636152769240489e-13
COMMD7	1.023691177368164	2.636152769240489e-13
MCM7	2.199350595474243	3.2426313151594196e-13
DAPK2	1.5885009765625	3.4583714392926155e-13
SEP15	1.230592131614685	5.240888968029264e-13
EIF3J	1.1729652881622314	5.875549441088023e-13
RTFDC1	1.857146143913269	6.969654266907483e-13
RP11-205M20.3	2.7305049896240234	9.062998407862795e-13
MRPL23	1.6246488094329834	1.0181406588498997e-12
MCM3	2.0544261932373047	1.046573261196665e-12
SEPT2	1.0995261669158936	1.4940681923495017e-12
ACOT7	2.1971216201782227	2.6245552375861677e-12
GTF2I	1.23969566822052	2.645983047906228e-12
CMIP	1.4376914501190186	2.9071997342766123e-12
TUBA1B	1.0011250972747803	3.372491118116375e-12
UBALD2	1.0199187994003296	3.5014591845069817e-12
NUCB2	1.1247196197509766	4.610355291534591e-12
EIF2AK2	1.4716265201568604	5.688786194043344e-12
C16orf13	1.5743777751922607	6.006789332046988e-12
UQCC2	1.4731180667877197	7.58217274971327e-12
MXD4	1.2821661233901978	7.884091428320237e-12
TMEM106C	1.7956370115280151	8.387475067353673e-12
CKS1B	2.5070884227752686	9.03314770781725e-12
RP11-349A22.5	2.127923011779785	1.041171272082143e-11
SUSD3	1.5853325128555298	1.4056999304797789e-11
VIMP	1.535709261894226	1.5409795592281212e-11
AKAP5	1.552453875541687	1.7554490482259455e-11
SAMD9	1.1923017501831055	2.4792339881230906e-11
POLR2J3	1.1342947483062744	3.092414718193224e-11
LSM4	1.0722346305847168	3.480004153531904e-11
LAP3	1.394615650177002	3.613469042886586e-11
SUPT3H	1.2945644855499268	4.745540802310258e-11
SMC2	2.337455987930298	5.3554145562697535e-11
SAMD9L	1.272559642791748	6.712035139117213e-11
TXNDC17	1.0696067810058594	7.46196428286635e-11
SKA2	1.4471970796585083	7.871716973347166e-11
LARP7	1.2176263332366943	9.656003133227506e-11
RNASEH2C	1.0255367755889893	1.0069341853865608e-10
TMEM2	1.6942129135131836	1.1458911389775179e-10
GABPB1-AS1	1.17820143699646	1.3406733900843471e-10
PSMC3	1.1190259456634521	1.3742068915535903e-10
COX20	1.0526896715164185	1.3912745624351517e-10
NME1	1.4694842100143433	1.6656129553005446e-10
IFI35	1.2275742292404175	1.706454550065156e-10
MYO7A	2.744201183319092	1.9108263909476662e-10
TK1	3.761807680130005	2.0961057992772187e-10
SIRPG	1.2648749351501465	2.8670879604632794e-10
ZRANB2	1.0276252031326294	2.921954603413677e-10
MGEA5	1.3195446729660034	3.263646877767805e-10
MRPS34	1.0507100820541382	3.263646877767805e-10
PARP9	1.6539905071258545	3.925991738162893e-10
TNFRSF18	1.0088304281234741	3.950660277096564e-10
GOLIM4	1.839137315750122	4.742334156631013e-10
SVIP	1.1129997968673706	4.816650651858463e-10
MAZ	1.0465850830078125	5.124963618694911e-10
CBX5	1.7244781255722046	7.120191123545192e-10
NDFIP2	1.2295992374420166	7.300641735007453e-10
ELAVL1	1.312027931213379	7.379599977988013e-10
BAZ1B	1.2026067972183228	9.066854134971931e-10
UFD1L	1.7295775413513184	9.17463668207008e-10
RPS19BP1	1.0347710847854614	9.28482878168866e-10
FAM173A	1.3002421855926514	9.342076740920354e-10
PTTG1	1.1232928037643433	9.943244758227818e-10
RAB3GAP1	1.5014139413833618	1.125167120474545e-09
CTDNEP1	1.4035955667495728	1.1472583284756286e-09
ABCF1	1.0942870378494263	1.1560479516153412e-09
NUSAP1	2.963160276412964	1.1798840965469332e-09
DYNC1I2	1.47526216506958	1.2324908339762325e-09
XXbac-BPG246D15.8	2.275662660598755	1.26577349280719e-09
RP11-58B17.1	2.0802788734436035	1.4618767943682824e-09
PRKDC	1.1630526781082153	1.811431455609318e-09
ETFB	1.0843175649642944	1.858697777813644e-09
FIBP	1.0422272682189941	2.3383462722172634e-09
MKI67	3.5822484493255615	2.74948575241353e-09
PABPC4	1.46539306640625	2.999153529534178e-09
BRD7	1.2836495637893677	3.1420773680922304e-09
DZIP3	1.651188850402832	3.2044204219880068e-09
SEL1L3	1.525538444519043	4.005153139008809e-09
TUBB	1.0025633573532104	4.671531456800327e-09
CXXC5	1.7775909900665283	5.563236219256238e-09
MRPL42	1.5522249937057495	5.951193824292488e-09
CHMP5	1.0501152276992798	6.042284901484831e-09
GINS2	3.3718032836914062	6.135225576466068e-09
MAD2L2	1.0293370485305786	6.973892382498425e-09
MRPS18C	1.2264776229858398	7.469555874270056e-09
RP11-51J9.5	1.6669552326202393	7.558338297192118e-09
NMI	1.4218999147415161	8.28449089924509e-09
RP11-773D16.1	2.611513614654541	8.770075789896498e-09
LIMS1	1.0992813110351562	9.284955792593601e-09
ZWINT	5.160552978515625	1.0666594886528841e-08
MRPL11	1.4526338577270508	1.1587202861326338e-08
TFRC	1.548106074333191	1.178998952025475e-08
FKBP3	1.2478382587432861	1.2487956299634289e-08
UBE2M	1.2355092763900757	1.6132858143163144e-08
GS1-251I9.4	2.4288535118103027	1.6258023329186328e-08
RBM26	1.3234977722167969	1.8205334570741537e-08
MX1	1.7580949068069458	2.0950210841757603e-08
MCTS1	1.1273921728134155	2.679571346551128e-08
FAM195B	1.554942011833191	2.7711000655092078e-08
MRPL47	1.1748569011688232	2.9345170145495862e-08
RP11-138A9.2	1.281783938407898	2.9773782730239756e-08
COA1	1.1948118209838867	3.8060774019181e-08
C17orf89	1.403039574623108	3.830783016405167e-08
HELLS	2.4292988777160645	3.972693050593076e-08
RCAN3	1.4759948253631592	4.032118147485758e-08
RGL4	1.1118674278259277	4.386213104464017e-08
ECI2	1.077633023262024	4.738285717561293e-08
MCM6	1.8276903629302979	4.7885827790702845e-08
UBASH3B	1.621495246887207	4.8695980717733204e-08
TSPAN5	1.5297186374664307	5.092405020137703e-08
NBL1	1.5741603374481201	5.873604644005961e-08
ZCRB1	1.013370394706726	6.213156351396842e-08
DOCK2	1.1662174463272095	6.32950996688322e-08
AHI1	1.4648091793060303	6.530860459221922e-08
ITGB3BP	2.591379404067993	6.563551395837475e-08
DNAJC9	1.3611159324645996	6.934261529156271e-08
GBP1	1.013161301612854	7.08321047596524e-08
CD84	1.4162218570709229	7.922374916313128e-08
AGO2	1.2040259838104248	9.404307312305103e-08
XAF1	1.1665321588516235	9.995727991861761e-08
PLSCR1	1.3215755224227905	9.999471766130572e-08
DTYMK	1.9755631685256958	1.0020669217175838e-07
CENPM	2.2277638912200928	1.0469607303495725e-07
MRPS36	1.085175633430481	1.1271919725574491e-07
TFDP1	1.4292222261428833	1.1472346297194792e-07
KIF20B	1.758453369140625	1.1683839122170883e-07
SMEK1	2.525329351425171	1.203592058845447e-07
MITD1	1.2062010765075684	1.4831600752705367e-07
CDCA7	3.046760082244873	1.5165310535672295e-07
TRIM56	1.1247738599777222	1.941074142106434e-07
MESDC2	1.856106162071228	1.9797887896333429e-07
DENND1B	1.1382721662521362	2.0543804907587224e-07
ARHGAP18	1.1906580924987793	2.1164698132977918e-07
FAM120A	1.2214391231536865	2.252582507015153e-07
TMEM238	1.89167058467865	2.450673084304635e-07
DHFR	2.7193408012390137	2.5858460378858894e-07
LINC00493	1.2084695100784302	2.6003523258849753e-07
HERC1	1.0217374563217163	2.852509893548353e-07
PDCD1	1.3416204452514648	3.3456947123344916e-07
TRAF5	1.0891048908233643	3.402380580865195e-07
AFAP1L2	2.136756181716919	3.7579449484148007e-07
TTC1	1.069718599319458	4.487964432021244e-07
PMF1	1.0927040576934814	4.859267892448654e-07
KRR1	1.0038479566574097	5.110896456502444e-07
GPR82	1.9898087978363037	5.644997543100222e-07
VBP1	1.0264678001403809	5.76800119559401e-07
GPA33	2.7620153427124023	6.310720384945456e-07
SUCLG1	1.023671269416809	6.423815200959198e-07
IST1	1.0744479894638062	6.656881445998056e-07
HAT1	1.265470266342163	6.996266303510031e-07
TMEM261	1.8671729564666748	7.172211804197181e-07
MRPS16	1.4780563116073608	7.901838563454113e-07
FURIN	1.5868085622787476	7.988269872881562e-07
CHCHD1	1.1753007173538208	8.361345755726732e-07
RP11-489E7.4	1.5249662399291992	8.830407945782243e-07
COPRS	2.309769630432129	8.896747444949792e-07
STAG2	1.0231984853744507	9.903815674710975e-07
SNRNP40	1.0413731336593628	1.0629680232062688e-06
PRDM2	1.033312201499939	1.0782541867778987e-06
SMCO4	2.0226199626922607	1.2924857421909408e-06
PGP	1.3485305309295654	1.7810506156670474e-06
MRPL27	1.3725662231445312	1.8054362163281511e-06
RPS27	1.071779727935791	1.8771019341116337e-06
MRPS12	1.1120810508728027	1.8953998324340001e-06
MRPL36	1.2281666994094849	1.9983111063271096e-06
CDC123	1.0071176290512085	2.032340715277372e-06
C19orf10	2.0879790782928467	2.119247477119572e-06
GALNT1	1.3762527704238892	2.1979925536510934e-06
CDT1	3.563807964324951	2.371298887925711e-06
PHF19	1.6954890489578247	2.4755218136388395e-06
TIMM10	1.4858042001724243	2.4791003850422247e-06
SPATS2L	1.4896589517593384	2.577911694604319e-06
MAD2L1	2.3111166954040527	2.6578746516091493e-06
OTULIN	1.1421250104904175	2.8005850640134877e-06
USP1	1.0769964456558228	2.9726357198953598e-06
GGCT	1.5338013172149658	3.1192261507597436e-06
SSRP1	1.155491828918457	3.602964060015908e-06
CPNE7	1.8207652568817139	3.7354724046933095e-06
PRDX3	1.0058304071426392	3.7354724046933095e-06
RRP7A	1.3535919189453125	4.54099076552884e-06
NFATC2IP	1.0670239925384521	4.582703983717517e-06
RTKN2	2.3577842712402344	4.599820732456402e-06
PDE7A	1.0006722211837769	4.605966546443786e-06
VMA21	1.0127676725387573	4.900014337750719e-06
METRN	1.7318106889724731	5.231179905859097e-06
DCTPP1	1.3941011428833008	5.2446804700607005e-06
SAMD1	2.304407835006714	6.070612430918532e-06
PRPF38A	1.0268371105194092	6.5047142708621195e-06
KCTD9	1.7664096355438232	6.578688125427669e-06
SEPT11	1.723679780960083	6.683346356059531e-06
MBD2	1.026857614517212	6.956099757135359e-06
CCDC50	1.4158598184585571	7.560652302966755e-06
CCDC56	2.0555644035339355	7.560652302966755e-06
MRPL13	1.3219361305236816	8.063550309511377e-06
SUZ12	1.0821374654769897	8.763991412676496e-06
ESD	1.1077877283096313	8.874451992777465e-06
SNRNP25	1.7927429676055908	9.217421098726662e-06
MRPL28	1.1755949258804321	9.274949165488646e-06
CLSTN3	1.367210030555725	9.316216232501961e-06
RDX	1.426712155342102	9.462218754044171e-06
MRPL1	1.143028736114502	9.858907738013478e-06
C11orf73	1.5723105669021606	1.0356127510080218e-05
TOP2A	3.996548891067505	1.0769108006167098e-05
SNRNP27	1.0302681922912598	1.1168215736182791e-05
ATP8B4	1.5139724016189575	1.150392493935692e-05
NMT2	1.4180177450180054	1.2311184822456985e-05
KIAA1370	3.2508606910705566	1.2527537789387369e-05
CKAP2	1.5800297260284424	1.2818328104046417e-05
ANKRD49	1.2092074155807495	1.3218058960181951e-05
APOPT1	1.611637830734253	1.3377775428565455e-05
GALNT2	1.1295514106750488	1.4268460203211765e-05
RRM2	5.234583854675293	1.698212440652962e-05
STAU2	1.7472456693649292	1.7199010490634612e-05
CTNNA1	1.4594085216522217	1.9253334623308693e-05
HMHA1	1.1853584051132202	1.9916116124979092e-05
HDLBP	1.127821683883667	2.0380275923912318e-05
SRSF6	1.0242395401000977	2.048797453013614e-05
RP11-796E2.4	1.9980098009109497	2.0604788253901165e-05
STRBP	1.8105859756469727	2.1476084236985818e-05
CENPK	1.6229248046875	2.335153137573203e-05
PFDN6	1.0857884883880615	2.418504709079622e-05
MRPS31	1.4186891317367554	2.618000242166726e-05
RP11-197O15.1	2.601846218109131	2.6758849628044284e-05
MPHOSPH9	1.221020221710205	2.6758849628044284e-05
AKR7A2	1.0611445903778076	2.696586066718244e-05
MRPS15	1.0335049629211426	2.700042504126573e-05
CASP2	1.601121425628662	2.7147250029055856e-05
CLSPN	2.8026130199432373	2.8889559695828086e-05
RPL41	1.095037817955017	2.9152605978755e-05
CHCHD8	2.114757776260376	3.1434545031029536e-05
ABCB1	1.1648143529891968	3.2016253408813817e-05
CENPH	2.689164400100708	3.817685892370179e-05
N4BP1	1.1251122951507568	3.8639218000691365e-05
LAYN	1.7383687496185303	3.8778328518679423e-05
ARHGEF6	1.218737244606018	3.9393983954446025e-05
FEN1	2.5200185775756836	4.2927586424004867e-05
RFC2	1.6949976682662964	4.753520082977924e-05
CENPN	2.988363265991211	4.858876893935436e-05
ZCCHC11	1.792543888092041	5.043714955897644e-05
MIS18BP1	1.0606470108032227	5.104451110990983e-05
WBSCR22	1.4392390251159668	5.325633430982309e-05
WIPF3	2.5496089458465576	5.3699632260944164e-05
RP1-265C24.9	2.939573049545288	5.796753016168817e-05
TOP2B	1.1570241451263428	6.085060846584861e-05
SGMS1	1.6443724632263184	6.281054207994902e-05
UBE2C	5.326854705810547	6.38197125677062e-05
MYL6B	1.9487954378128052	7.058874180344248e-05
MT-TM	3.4757115840911865	7.207585405971914e-05
MTIF3	1.3007371425628662	7.494900941920573e-05
SCCPDH	1.4838074445724487	7.704783948097888e-05
DNAJC21	1.151309847831726	7.802710455136346e-05
MRPL14	1.1423146724700928	7.853135222213043e-05
ARL3	1.3802692890167236	8.033127101293731e-05
MRPL12	1.4926074743270874	8.163013193821211e-05
P2RY10	1.1413238048553467	8.753198492095591e-05
GMPS	1.22098708152771	9.193093383351923e-05
FAM103A1	1.385614275932312	9.36803077778824e-05
RIF1	1.0728614330291748	9.657347567579865e-05
CENPF	2.694655179977417	9.74322941034537e-05
UBE2R2	1.065555453300476	0.00010245414330581984
ATAD2	1.7523832321166992	0.00010684320119121227
OLFM4	2.990924596786499	0.00010756149497919321
ATP6V0E2	1.0437233448028564	0.00010915051090495358
PMVK	1.1170212030410767	0.00010986509983859729
PIGR	1.4600117206573486	0.00013327551613914908
EEF1E1	1.3523046970367432	0.0001384702796393974
MSI2	1.14054536819458	0.0001516308330324903
BIRC5	5.480906009674072	0.00015653653167849846
TIMM17B	1.0094722509384155	0.00015692966770777025
CTC-539A10.4	2.1911427974700928	0.00017836680120646218
ZKSCAN1	1.2419697046279907	0.00019067627630429523
CCDC64	1.9754841327667236	0.00019330928772882578
VCAM1	1.6905219554901123	0.00019847633692120063
MCM2	3.1684982776641846	0.0001990851030428738
OAS2	1.430479645729065	0.0002046298982430334
TNIP3	1.1366666555404663	0.00020790702394468053
TP53	1.7010787725448608	0.00022348138777196762
MRPS5	1.0454031229019165	0.00022403588941922534
OBFC1	1.8318017721176147	0.0002314191893342378
UBE2T	2.691283941268921	0.00023370872276598699
ECI1	1.49391770362854	0.000240681674946621
AC104820.2	2.090101480484009	0.0002452514324520426
SSH1	1.435097098350525	0.0002554337966633468
E2F1	3.485243797302246	0.00028816578357272234
ASF1B	3.3174469470977783	0.00029471216112131294
FAM126A	1.4142231941223145	0.0003368221138959479
ADCY3	2.1657676696777344	0.0003429816174581157
SUSD6	1.0679198503494263	0.00036589656970353223
SKIV2L2	2.2447853088378906	0.0003665729714748396
SQRDL	1.7030531167984009	0.000383890278771647
FAM192A	1.093291997909546	0.00039185261170108945
C6orf1	1.6823453903198242	0.0004063368354636439
MRPS11	1.0667924880981445	0.00041370934207812907
PLPP1	1.4157294034957886	0.000415398226514459
C1orf131	1.262664556503296	0.000429991462171408
MTCH2	1.257292628288269	0.0004620192498645251
DNMT3A	1.5406101942062378	0.0004798320141158847
OAS1	1.8062691688537598	0.0004907648399527435
RP11-874J12.2	2.316718816757202	0.0005166378979663005
HAGHL	1.6316249370574951	0.0005354536965331766
LMNB1	1.0229966640472412	0.0006292366587241948
WDR76	2.0166449546813965	0.0006429701645499248
MYO1E	1.7761423587799072	0.0006505482034629012
CDKN3	3.3395261764526367	0.0007105327353482662
RP11-47L3.1	1.7168550491333008	0.0007150010848348165
UNG	1.909874439239502	0.0007215728498773225
BARD1	1.6117013692855835	0.0007357100174571371
DDHD1	1.0363849401474	0.0007485562992359925
PPM1M	1.0908939838409424	0.0007501071192105911
JAKMIP1	1.350594401359558	0.0007501071192105911
FAM105A	1.8519960641860962	0.0007569555759063512
PPP6R2	1.1020489931106567	0.0007605040118079235
TP53INP1	1.7278398275375366	0.000764449117542766
AHCYL1	1.4449363946914673	0.00082744244461098
HDGF	1.0179363489151	0.0008303839319940263
LGALS9	1.4722954034805298	0.0008322259418414158
IARS2	1.5882670879364014	0.0008437928740177033
MCM4	2.50774884223938	0.0009705477589445104
SLFN12L	1.0969693660736084	0.001002255069847275
MRPL21	1.123000979423523	0.0010245840824733426
MRPS26	1.0840849876403809	0.0010372516309002824
CH507-513H4.1	2.7214174270629883	0.0010627589605410315
RSRC1	1.1240200996398926	0.0010943186481414129
NUBP1	1.4178491830825806	0.0011012881257707293
NARS	1.0139081478118896	0.0011328401118466341
FUT8	1.41973078250885	0.001149142327676653
RP11-386I14.4	1.980351209640503	0.0011853775264689672
CCDC14	1.2070788145065308	0.0011926481280447904
GGH	3.889521598815918	0.0011926481280447904
MAGEH1	1.314513921737671	0.0012362620042928993
CLIP1	1.0427383184432983	0.0012382245497300054
NFIL3	1.0266426801681519	0.0012547744657531153
PAICS	2.0842642784118652	0.0012629237355191057
LYRM4	1.4413433074951172	0.0012771246380191166
TACC3	1.9197709560394287	0.0013053320778560105
PAFAH1B3	1.200411081314087	0.0013569691613062984
CENPW	3.4800124168395996	0.0013860440994366843
RP4-614O4.5	1.9999793767929077	0.001403235955371704
ATP10D	1.5001100301742554	0.0014361455088150142
HERC4	1.0521737337112427	0.0014534615935481504
VRK1	1.3351668119430542	0.0014534615935481504
AP1S1	1.2627277374267578	0.0014679125786721363
MTERF4	1.4711753129959106	0.0016265336996653154
RRP36	2.075327157974243	0.001693144915008489
SPEN	1.0075644254684448	0.0017446939661525677
AC006129.2	1.6641756296157837	0.0018220436352865612
ESF1	1.1422828435897827	0.0018492338066747544
CDK4	1.004345178604126	0.0019327410143369428
MRPS33	1.1109468936920166	0.001958611753207021
CDK1	3.7186920642852783	0.0020274477781533425
SLC25A1	1.171644926071167	0.002061164881954233
MPRIP	1.0771583318710327	0.0021023897768312158
DICER1	1.4047856330871582	0.0021302581734976
TMEM93	1.734381914138794	0.0022029160781534976
GMNN	1.4046052694320679	0.0022201797294537913
HIRIP3	1.944351077079773	0.0022945310251151793
GPR34	1.8175593614578247	0.0024611513619765377
DPYSL2	2.0316481590270996	0.002476227533872859
ZCCHC10	1.0598756074905396	0.0025156470618786777
RFC4	1.5426959991455078	0.0026337766761671817
RABL6	1.0090539455413818	0.0026513900696049607
NHLRC3	1.122924566268921	0.0026802576104465277
EZH2	1.449138879776001	0.0026802576104465277
UBA6	1.0124342441558838	0.002731793177138258
MRPL37	1.5282903909683228	0.0027469074888418574
IMMT	1.2204773426055908	0.00293498223700461
ADNP	1.1243150234222412	0.0029732621145239233
ISOC2	1.2754201889038086	0.002981423650823725
RQCD1	1.7320013046264648	0.0029832994037655154
PDLIM7	1.6494426727294922	0.003242742722585498
RRM1	1.5168911218643188	0.003262044026973061
METTL12	1.7058329582214355	0.0035252855018887224
HLA-DQA2	1.0970479249954224	0.0035331081657513862
RP11-356I2.4	2.0012710094451904	0.0036228468525899816
RP11-220I1.1	2.0416343212127686	0.0036490902105505508
NOTCH1	1.4665346145629883	0.003664810509827562
PIGX	1.313498854637146	0.0036693723349489056
CRIM1	1.406014323234558	0.003765519184704546
HLA-DMB	1.3908859491348267	0.0037675987779599855
TRIB2	1.3353075981140137	0.003778309800517756
DDX60	1.3043460845947266	0.0037885249880365316
VPS25	1.032975435256958	0.003884904136792612
RN7SL2	2.9974887371063232	0.003908056614576932
DBN1	1.4369608163833618	0.004213591962511103
TIMMDC1	1.3775538206100464	0.004298685678899269
DSCR3	1.933744192123413	0.004321463570035375
DGKH	1.9096007347106934	0.004359259866734181
MRPS10	1.0618008375167847	0.004504394618975506
FAM208A	1.090750813484192	0.004562376965829173
CHEK1	2.8310322761535645	0.004820353743293846
TUG1	1.6291263103485107	0.004921801070656945
TPX2	3.7207627296447754	0.004932190463387195
AC073346.2	1.7994061708450317	0.004932530248745597
SAE1	1.1344105005264282	0.005075681136823624
PCNX1	1.012062907218933	0.005205736745160937
PLEC	1.0601366758346558	0.005229798713298001
NPW	3.487715005874634	0.005326339329920101
MAP7D3	1.6024051904678345	0.005409099543206913
IFI27L1	1.8444865942001343	0.005454326460930877
CENPU	3.262667655944824	0.005454326460930877
INPP5F	1.8361414670944214	0.005473611352503143
AMICA1	1.6564861536026	0.005532266395101875
TARDBP	1.015136957168579	0.0057117099382767555
CTNNBL1	1.0007808208465576	0.005718283148905073
AC090937.2	2.5251166820526123	0.005753932104078375
UTP18	1.1324377059936523	0.005922874186781392
POLD2	1.2395461797714233	0.006029133120000141
OAS3	2.266209840774536	0.0060555787482276255
NTAN1	1.080379605293274	0.006122265410259604
SF3B3	1.0355650186538696	0.00614570528649568
CDC14A	1.0635336637496948	0.006276110620433622
UHRF1	4.238462924957275	0.006276173054358233
DUSP16	1.323010802268982	0.006364072769074785
RP11-596C23.2	1.8327327966690063	0.006364072769074785
ALYREF	1.1181414127349854	0.006370508964768406
FCF1	1.7044367790222168	0.006630421660663664
RPS6KA1	1.1026796102523804	0.006634019078418339
KIAA1429	2.412187337875366	0.006646449752699106
SFMBT2	1.1247386932373047	0.006723136886364357
AC093673.5	1.8581671714782715	0.006755769512919688
CCDC34	2.795740842819214	0.006774714315951716
DDX52	1.071001410484314	0.007071491440708985
TCF19	3.0115463733673096	0.00708797441920788
PUM3	1.2369128465652466	0.00709416798614159
CHPT1	1.4787894487380981	0.007375069235046337
MRPL50	1.097105860710144	0.0076326041320979605
MFGE8	1.867227554321289	0.0077169419010069415
FAM195A	2.159168004989624	0.007769476376139213
TCEAL8	1.0412555932998657	0.007847258186051599
KHSRP	1.2996411323547363	0.00822848353135107
MTHFD1	1.7745152711868286	0.008244781253284811
CBL	1.1771408319473267	0.00885879996162968
HAUS1	1.1157952547073364	0.00886933018035176
LIG1	1.8438818454742432	0.009158047236341465
MSH2	1.7634469270706177	0.00916831662658152
SMC6	1.2720195055007935	0.009280196331445629
SHMT2	1.2636107206344604	0.009768790737532817
HIVEP3	1.2042655944824219	0.009936737287143508
EXOSC9	1.1404646635055542	0.010238023744949285
DENND6B	1.7761112451553345	0.010258836668633892
EPCAM	1.5041629076004028	0.010365383560124607
HEXDC	1.3246300220489502	0.010382911856039598
ZEB1	1.4580636024475098	0.010790802859691917
ELK4	1.070038914680481	0.010803724780469249
YEATS4	1.3103466033935547	0.0108748789976933
TMA16	1.5535144805908203	0.011161358258370923
PDS5B	1.049302339553833	0.011456679294786151
ZFX	1.1412967443466187	0.01181752921236278
N4BP2	1.6524012088775635	0.011887251997644541
RAD51C	1.2097580432891846	0.012049142827664078
RCC2	1.2959452867507935	0.012344381062660902
ZCCHC9	1.2911368608474731	0.012520144349175808
TEX30	1.5351665019989014	0.012522681580136566
CNP	1.2766366004943848	0.01269997028793363
FMNL3	1.1997777223587036	0.012807884055346233
RFX1	1.5818774700164795	0.01333466174434408
APOLD1	1.9047883749008179	0.013557526057464004
SRP68	1.1632592678070068	0.01404595558095269
AC069363.1	1.3730192184448242	0.014071322043247705
VEGFB	1.1186516284942627	0.014111724576201325
TESC	1.0260038375854492	0.014393595713800313
CTSZ	1.0346161127090454	0.01479950496053248
CHAF1A	2.400230884552002	0.014882920551578423
FAM60A	1.694462776184082	0.014945482223523326
CISD1	1.1265647411346436	0.01499336586295289
WDR34	2.4708447456359863	0.015013373037849852
MAML2	1.1720505952835083	0.015188714223326296
MGLL	2.2063488960266113	0.015288466904626482
SIPA1L1	1.1131932735443115	0.015420781734530336
MSMO1	1.1072567701339722	0.01571391932812933
RBBP8	2.0537664890289307	0.01572746293564609
GBAS	1.822701096534729	0.01590641457144927
PVT1	1.3746180534362793	0.01592262465386552
C4orf27	1.8645548820495605	0.016013904470988237
SPTSSA	1.2046751976013184	0.01623093339974373
POLK	1.2474894523620605	0.01631222507645839
ACSL4	1.2119865417480469	0.01716204305207562
KIAA0430	2.0530660152435303	0.017174201795390313
RP11-21N3.1	1.9539202451705933	0.01726142303128257
AIM1	1.7303084135055542	0.017717723305314195
MT-TV	2.6683006286621094	0.01775522625877331
NRM	1.9733370542526245	0.0177721269892791
PROSC	2.1921281814575195	0.017777075027857567
NUP107	1.0117188692092896	0.017874251278205272
EMC2	1.1151782274246216	0.017909875773081688
NUP37	1.3449106216430664	0.018375202785620444
C11orf83	2.134652614593506	0.01944749117690413
CTB-50L17.10	2.1139540672302246	0.020106729640417865
NNT	1.3138744831085205	0.020248033040031407
SLC12A6	1.3853228092193604	0.02052619377141776
C20orf100	2.727442979812622	0.0207983389597471
EBNA1BP2	1.1569771766662598	0.021369724999253985
MAGOHB	1.2743734121322632	0.021535990234274605
AC003029.1	2.3357815742492676	0.02186790584470648
ZCCHC6	1.498370885848999	0.021896197980666065
COL4A3BP	1.4232995510101318	0.021896197980666065
EHBP1L1	1.0648680925369263	0.021896197980666065
NCRNA00107	2.0519604682922363	0.02199618535926129
HAPLN3	1.6861546039581299	0.022023447585880502
HRAS	1.2708557844161987	0.022399663669768324
RPL26L1	1.2912746667861938	0.0232110516822285
ASAP1	1.5700935125350952	0.025145787760922793
HEG1	1.135959267616272	0.025252242742823647
AGPS	1.276834487915039	0.025767796893818844
MRE11A	2.125692844390869	0.026168085546027498
MAST4	1.4156368970870972	0.02646555178560742
KCMF1	1.1135013103485107	0.02675984634109322
C21orf59	1.5365931987762451	0.026941678893120477
CASK	1.274628758430481	0.02707144463609097
RRP1B	1.1960256099700928	0.02756915741325334
RRP15	1.4393235445022583	0.027936431313340657
ATXN2	1.0627723932266235	0.027936431313340657
C7orf55	1.6016058921813965	0.027973644411895746
FAM134B	2.217412233352661	0.028106253497032014
RAB3GAP2	1.0209949016571045	0.02952463585011323
MRPL16	1.0177876949310303	0.030099905174186925
RP11-382A20.3	2.616844892501831	0.03059809466386434
DSN1	2.7614927291870117	0.030629623052000267
SLC43A3	2.0714633464813232	0.030711081299854625
CASP8AP2	1.1544932126998901	0.03085846606979021
MRTO4	1.7581079006195068	0.031243333893265095
TOMM40	1.267208456993103	0.03127548616442326
RP11-545E17.3	2.6002893447875977	0.03146040139440055
SPPL3	1.1092783212661743	0.03173525907828282
ANKRA2	1.178091287612915	0.0323045694420289
OPA1	1.5740351676940918	0.033276785940494415
RPAP3	1.3442977666854858	0.03339534344793333
TOPBP1	1.2614576816558838	0.033450251504713424
SMARCAD1	1.480398178100586	0.03350761693329859
CSTF3	1.3873381614685059	0.03368759200489188
FANCI	2.656430959701538	0.03412001282195272
PHACTR2	1.1216000318527222	0.034229093969947534
PHF10	1.2862881422042847	0.0356916366694745
KDM5C	1.0968518257141113	0.03572388057392664
TPMT	1.000596046447754	0.036017372621734156
PPP2R4	1.6835250854492188	0.036017372621734156
HAUS6	1.3296061754226685	0.03624268652481311
IFT27	1.0791404247283936	0.03624268652481311
MRPL15	1.5325058698654175	0.03634132246611662
CTD-2288O8.1	2.5490901470184326	0.03634132246611662
GTF2H2	1.687788486480713	0.036870586772193535
MGAT5	1.4080983400344849	0.03734039557102803
C8orf33	1.168649435043335	0.0385746469275686
FAM160B1	1.027783989906311	0.038852549487584716
ICT1	2.3137683868408203	0.038933365404672
RP11-36B6.2	2.5580530166625977	0.040774807255533826
ORC6	3.2007482051849365	0.04293801784796831
DOCK5	1.3077114820480347	0.04383556065648754
CDK2	1.8551074266433716	0.044985477684140004
C1GALT1C1	1.3424216508865356	0.04543354781938854
ACTL6A	1.190065860748291	0.04555971254111432
QDPR	1.1605637073516846	0.045823439220632214
CIITA	2.469766139984131	0.04738097357406838
P2RX5	1.7932261228561401	0.04776460613614731
APOBR	1.042754888534546	0.04858189710118772
MRPL17	1.2806583642959595	0.04905356084262648
MRGBP	1.3463799953460693	0.04906422027664089
MAPK11	2.932716131210327	0.049708858687085404
LINC00623	-1.3607255220413208	0.049591476534409776
TUT4	-1.7644767761230469	0.04769606404081787
BUD23	-1.730424165725708	0.0459148461933917
BPGM	-1.2385227680206299	0.04260399155626264
CCL3L1	-2.0886237621307373	0.03904119353734607
LINC02446	-1.733901858329773	0.03734039557102803
RASGRP2	-1.4879519939422607	0.03651754775980138
NUTM2B-AS1	-1.4724090099334717	0.03519208569939667
CD83	-1.208733081817627	0.03378610490143746
S1PR1	-2.702110528945923	0.033183902616786574
AC245297.3	-2.5080525875091553	0.03215278026790071
MMP24OS	-2.0190322399139404	0.031186362526061787
SELK	-1.4093347787857056	0.031008765495656055
PPP4R3A	-1.1873607635498047	0.029316283156225618
AC007384.1	-1.881878137588501	0.027707162372493408
TNFSF9	-1.7046343088150024	0.024944470788907096
P2RY8	-1.7475031614303589	0.022774355738866898
KLRK1	-1.0047508478164673	0.021896197980666065
LAIR2	-1.1228975057601929	0.02076470357823513
IGLC2	-1.2061644792556763	0.020446260855728694
IER3	-1.055219054222107	0.01984408106853749
RAB9A	-1.0582622289657593	0.017600266797600943
GAS5	-2.3465535640716553	0.016657115907879803
PATL2	-1.5690839290618896	0.016462223400508656
MIR4435-2HG	-1.312295913696289	0.015904969839455173
CDKN1A	-1.003150224685669	0.014071322043247705
C5orf56	-1.2244797945022583	0.01337767718177377
KIR3DL1	-2.0659520626068115	0.013247964535590214
SEPTIN9	-1.6538383960723877	0.012993301044541695
RTF2	-1.649932861328125	0.012027955887182995
SNHG5	-2.7716336250305176	0.0108748789976933
RESF1	-2.4110143184661865	0.007892960197232138
GIMAP5	-1.805446743965149	0.007797855235799879
RASA3	-1.5489840507507324	0.007623822433981087
SNHG6	-2.2876152992248535	0.007268728011507322
NCR3	-1.0101968050003052	0.007268728011507322
SELENOS	-1.733075737953186	0.00669713484901992
CRYBG1	-2.0179619789123535	0.0065209997775265306
THUMPD3-AS1	-1.6171056032180786	0.006096053627911145
METTL26	-1.4593613147735596	0.005035185021145797
LINC01578	-2.423854351043701	0.004788930025895105
DNAJA4	-1.581669807434082	0.0036437853416699116
SERPINH1	-2.4621198177337646	0.0036037907929967563
FCRL6	-1.079534888267517	0.0035331081657513862
SYNGR1	-1.3014763593673706	0.0034221622305042314
SORL1	-1.4475250244140625	0.002987069177005927
DNAJB4	-1.3610948324203491	0.0028798546937691327
FGR	-1.7651817798614502	0.002731793177138258
MYBL1	-1.7727636098861694	0.0017446939661525677
OTUD6B-AS1	-1.7368961572647095	0.0016177719946819493
PXN	-2.232377529144287	0.0010697792100888435
AC243960.1	-2.484126329421997	0.0010615148105592997
CYBC1	-1.88139009475708	0.0007715109953934337
GRK2	-1.8333488702774048	0.0007700636513246272
LIME1	-2.2764885425567627	0.0005324517777017439
C1orf21	-1.3263005018234253	0.00046835090246739083
MYLIP	-1.140984058380127	0.00039073893347408206
ARHGAP45	-1.7349151372909546	0.0003640304580930512
SNHG29	-2.3278801441192627	0.00025013369712021977
ANKRD37	-1.4766544103622437	0.00022756595054040287
FCMR	-1.219628095626831	0.00022154693166377923
GZMK	-1.3212041854858398	0.00021511522522308366
TGFBR3	-2.673248291015625	0.00020835569514066258
EOMES	-1.7950162887573242	0.00019814637462454635
RTRAF	-1.356292724609375	0.00018463307790366843
ATP5PO	-1.6456193923950195	0.00016914837662206113
PET100	-1.129275918006897	0.00016384110109451245
TENT5C	-1.7515140771865845	0.0001448696091711274
SMIM26	-2.3167619705200195	0.00012090786214429255
KLF3	-2.3944242000579834	0.00010289299980524186
PSMB8-AS1	-1.5691274404525757	9.494224568513075e-05
ATP5F1A	-1.327782154083252	8.051052908419216e-05
ICAM2	-2.3413984775543213	7.251733198436106e-05
OGA	-1.98573899269104	6.54751970805602e-05
MYDGF	-1.345395803451538	5.619672373789461e-05
LINC01871	-1.6717318296432495	5.557822177040419e-05
EGR1	-1.3210482597351074	5.5139330307402396e-05
GNB2L1	-1.2521473169326782	5.023510852937785e-05
NME2	-1.374442219734192	4.730690608903876e-05
PCED1B-AS1	-2.6774673461914062	4.6550569347903865e-05
CEMIP2	-2.0266647338867188	3.7780110132288774e-05
CD300A	-2.256619930267334	2.2631804991489534e-05
LMNA	-1.4129390716552734	2.019285066360451e-05
ERN1	-1.2848048210144043	1.982585486612114e-05
AC020916.1	-1.796956181526184	1.6200597635079185e-05
ADGRG1	-1.320486068725586	1.4299284440364984e-05
HSPH1	-1.0677322149276733	1.3251581862177412e-05
COPS9	-1.5768178701400757	1.2822274152288277e-05
SEPTIN7	-2.0342586040496826	9.846710299439568e-06
DEDD2	-1.4028737545013428	9.442546774108016e-06
RAB5IF	-1.9222080707550049	5.650287089617286e-06
ATP5PD	-1.650760293006897	5.284008644031734e-06
JPT1	-1.7250289916992188	4.536695968977878e-06
MTRNR2L12	-2.1804773807525635	3.7150773872097644e-06
TBX21	-1.3088630437850952	2.3751983099949154e-06
BAG3	-2.065843343734741	2.1057223898090412e-06
ATP5F1C	-1.4440759420394897	2.0650933423765715e-06
ZFAND2A	-1.5675618648529053	9.358357186665508e-07
PRSS23	-3.0078673362731934	6.957852650697646e-07
IL7R	-1.5108842849731445	5.620438865216841e-07
CX3CR1	-3.549665927886963	5.453508798096181e-07
SELENOF	-1.9134801626205444	4.872455463542196e-07
PTGER2	-1.7158328294754028	3.9514778683840597e-07
ATP5ME	-1.8742860555648804	3.012009159151543e-07
ATP5MPL	-1.7088630199432373	2.6088585077628704e-07
SELENOH	-1.4533066749572754	2.2573203238006684e-07
REX1BD	-1.7461094856262207	1.5426202776002437e-07
TNF	-2.5884134769439697	1.0457655978048232e-07
ATP5PB	-1.7223697900772095	7.29671011354776e-08
LINC00861	-2.762956142425537	5.893234672194039e-08
S1PR5	-2.801309585571289	5.529098316307387e-08
TLE5	-2.5362300872802734	3.929950725864805e-08
CDC42EP3	-1.3101978302001953	3.277967306191124e-08
RNASEK	-1.6840591430664062	2.2897976339523366e-08
ATP5MF	-1.5220110416412354	2.2844096589253776e-08
ATP5PF	-1.6478688716888428	1.8205334570741537e-08
KLRF1	-2.643000841140747	1.1619322227921567e-08
CMC1	-1.2942616939544678	6.452059651851612e-09
APMAP	-1.061012864112854	5.568650412977137e-09
NR4A1	-1.3834844827651978	5.121193169154807e-09
EEF1G	-1.814703345298767	6.15817323149125e-10
SELENOT	-2.2487308979034424	3.123915204294233e-10
PLAAT4	-2.1804022789001465	3.028672928553769e-10
KLRG1	-2.0384857654571533	2.8217242303181076e-10
ATP5MD	-1.7502588033676147	1.9970604134111373e-10
RPS4Y1	-1.5585659742355347	1.7710274130340583e-10
ADRB2	-3.30007004737854	4.208228667134251e-11
ATP6V0C	-2.044658660888672	2.2033276787718913e-11
ATP5IF1	-1.648779034614563	1.8012512032634786e-11
HSPA6	-3.7236804962158203	2.9742209366488885e-12
NEU1	-1.9016302824020386	2.934280595363454e-12
SELENOW	-1.9040400981903076	6.083579838174368e-13
CCND3	-1.061635136604309	1.3609553194633945e-13
SERTAD1	-1.2555161714553833	1.2724589005762013e-13
ATP5F1D	-1.8317327499389648	7.758010553382352e-14
KLRB1	-1.1714212894439697	4.8847372018802236e-14
SPON2	-2.009683609008789	4.039870720606661e-14
NR4A2	-1.0639067888259888	3.2959194188271846e-14
GABARAP	-1.3071098327636719	7.601811674679828e-15
ALDOA	-1.1440483331680298	5.294200421631906e-15
ATP5MC3	-1.741211175918579	1.201844877128584e-15
ATP5F1B	-1.8562756776809692	6.622255408439405e-18
PLAC8	-2.4731578826904297	2.889369392303793e-18
GZMM	-1.1216169595718384	6.79449410173761e-19
SELENOK	-2.6471035480499268	5.413350216133924e-19
PTPRCAP	-2.632510185241699	2.4885337167049586e-19
RHOB	-1.9144985675811768	1.9528979680999525e-20
PAXX	-1.9630448818206787	6.693096931865781e-21
PLEK	-2.5099384784698486	1.4283722721852247e-21
TRIR	-2.2086005210876465	2.2669957691975172e-26
NOP53	-2.473477602005005	7.381605686479242e-28
PPP1R15A	-1.242153286933899	5.578391110489916e-28
ITGB2	-1.481073260307312	2.7135182895412123e-28
ANXA1	-1.2160075902938843	2.7094676747852457e-30
JUN	-1.034125804901123	1.2082018631987027e-30
CCL4L2	-2.7110157012939453	1.065332487956311e-30
DUSP2	-1.1851166486740112	6.395583624420153e-32
HSPA1B	-2.625422954559326	1.999855623581865e-34
GADD45B	-1.9205654859542847	6.714608126932798e-36
FCGR3A	-2.8710691928863525	3.807771431129452e-37
ATP5MG	-1.8310352563858032	2.1292513095581104e-37
HSPA1A	-2.5154125690460205	9.0377449245631e-38
TYROBP	-2.1786816120147705	4.2838898809586575e-39
ATP5MC2	-2.0542595386505127	2.549609170558938e-42
IFITM2	-1.0594420433044434	2.2753076500474243e-43
FGFBP2	-3.5340442657470703	1.2756994105110902e-46
CCL4	-1.4239040613174438	8.681535179272569e-47
KLF2	-2.561098337173462	5.268756703480074e-48
IER2	-1.5087976455688477	8.740516872592912e-49
TRBC1	-2.208864688873291	2.5023205466745842e-49
ATP5F1E	-2.1312410831451416	2.4086105397631452e-57
GZMH	-1.620226263999939	1.0319088022122312e-64
IFITM1	-2.1484577655792236	6.784608164496998e-67
DNAJB1	-2.5287675857543945	7.0737887768119375e-78
FTL	-1.014323115348816	4.606201591472079e-86
CST7	-1.4304885864257812	7.67151488007663e-96
